# Characterization of the conserved response of angiosperms to hypoxia through transcriptomic meta-analysis

**DOI:** 10.64898/2026.06.14.732220

**Authors:** Sébastien Cabanac, Linh Le Truc Ho, Christophe Dunand, Catherine Mathé

## Abstract

Floods cause significant crop losses worldwide. Plant response mechanisms to flooding have been extensively studied, particularly the ethylene-meditated mechanisms of perception and initiation of the response. However, other mechanisms are often studied more marginally, and it is difficult to determine which are species-specific and which are part of a conserved angiosperm response to hypoxia. Here, we performed a meta-analysis of transcriptomic data under hypoxic or flooding conditions across 11 angiosperm species and identified 259 homologous gene clusters that constitute the core response to hypoxia in angiosperms. These include the previously identified main mechanisms linked to ethylene, as well as numerous novel genes whose role in the hypoxia response is often poorly characterized. In particular, many previously overlooked genes associated with oxidative stress were identified as part of the core response, such as *HRU1, TIP1-2, OZF1*, and *OZF2*. Our results reveal many new candidate genes with strong potential for improving plant resilience to flooding.
