## Supplemental Table 1 for "Characterization of the conserved response of angiosperms to hypoxia through transcriptomic meta-analysis"

### Sheet: Table S1
Table S1. Quality of RNA-seq data mapping on the different cDNA FASTA files.
Species	cDNA reference assembly	Source	Associated GEO dataset or project	Average mapping rate on cDNA	Mapping rate SD	cDNA BUSCO	SRR used for advanced QC	Mapping rate on rRNA	Mapping rate on reference genome
Arabidopsis thaliana	TAIR10	Ensembl Plants Release 62	GSE77486	0.8796	0.0699	0.996	SRR3139513	0.0614	0.9313
Arabidopsis thaliana	TAIR10	Ensembl Plants Release 62	GSE130962	0.9478	0.0165	0.996	SRR9034723	0.0164	0.9688
Arabidopsis thaliana	TAIR10	Ensembl Plants Release 62	GSE182724	0.9555	0.0024	0.996	SRR15606825	0.0258	0.9
Brassica napus	AST_PRJEB5043_v1	Ensembl Plants Release 62	GSE180262	0.8223	0.0343	0.976	SRR15177910	0.0165	0.9157
Glycine max	Glycine_max_v2.1	Ensembl Plants Release 62	PRJNA574626	0.7874	0.0326	0.993	SRR10202487	0.0737	0.8191
Hordeum vulgare	MorexV3_pseudomolecules_assembly	Ensembl Plants Release 62	GSE220532	0.7729	0.0066	0.94	SRR22575601	0.0063	0.9662
Kalanchoë fedtschenkoi	K_fedtschenkoi_M2_v1	Ensembl Plants Release 62	PRJNA1331930	0.8352	0.0044	0.936	SRR35525931	0.0278	0.887
Lupinus angustifolius	LupAngTanjil_v1.0	Ensembl Plants Release 62	GSE272430	0.5476	0.0054	0.985	SRR29860544	0.2886	0.9697
Medicago sativa	ZhongmuNo.1	Legume Information System	PRJNA596791	0.6359	0.0122	0.796	SRR10742454	0.0171	0.7767
Oryza sativa	IRGSP-1.0	Ensembl Plants Release 62	GSE124618	0.8806	0.0059	0.9	SRR8392837	0.0635	0.8712
Oryza sativa	IRGSP-1.0	Ensembl Plants Release 62	GSE111308	0.856	0.0216	0.9	SRR6795666	0.019	0.9282
Oryza sativa	IRGSP-1.0	Ensembl Plants Release 62	GSE102494	0.8713	0.0106	0.9	SRR5925501-6	0.0396	0.9575
Solanum habrochaites	GWHBJTH00000000	CNCB GWH	PRJNA951445	0.6304	0.0106	0.93	SRR24044096	0.0063	0.929
Solanum lycopersicum	SL3.0	Ensembl Plants Release 62	PRJNA951445	0.8238	0.0026	0.912	SRR24044098	0.0064	0.9613
Zea mays	Zm-B73-REFERENCE-NAM-5.0	Ensembl Plants Release 62	GSE146136	0.596	0.1385	0.97	SRR11091708	0.0321	0.9214
