## Supplemental Table 2 for "Characterization of the conserved response of angiosperms to hypoxia through transcriptomic meta-analysis"

### Sheet: Table S2
Table S2. Information about the different RNA-seq data used in this meta-analysis.
GEO Dataset or project	Species	Original authors	DOI	Layout	Tissue	Age / Stage	Variety / Accession	Assays SRR	Corresponding control SRR	Condition
GSE77486	Arabidopsis thaliana	Cho et al.	10.1111/nph.15589	Paired	Whole plantlet	9 days	Col-0	SRR3139505, SRR3139513, SRR8206429, SRR8206441	SRR3139504, SRR3139512, SRR8206428, SRR8206440	Complete submersion of seedlings with 3%-oxygenated-bubbled nutrient solution for 34-36h.
GSE130962	Arabidopsis thaliana	Schmidt et al.	10.1073/pnas.1809429115	Paired	Rozettes	2 weeks	Col-0	SRR9034729, SRR9034730, SRR9034731	SRR9034723, SRR9034724, SRR9034725	Hypoxia with gases (1% O2) for 3h.
GSE182724	Arabidopsis thaliana	Shin et al.	10.1016/j.molp.2022.11.001	Paired	Leaves	14 days	Col-0	SRR15606823, SRR15606824, SRR15606825	SRR15606826, SRR15606827, SRR15606828	Complete submersion of seedlings for 1h.
GSE180262	Brassica napus	Ambros et al.	10.3389/fpls.2022.897673	Paired	Roots	16 days	Avatar	SRR15177928, SRR15177934, SRR15177940	SRR15177910, SRR15177916, SRR15177922	Waterlogging with nitrogen-bubbled nutrient solution for 24h.
GSE180262	Brassica napus	Ambros et al.	10.3389/fpls.2022.897673	Paired	Roots	15 days	Avatar	SRR15177929, SRR15177935, SRR15177941	SRR15177911, SRR15177917, SRR15177923	Waterlogging with nitrogen-bubbled nutrient solution for 4h.
GSE180262	Brassica napus	Ambros et al.	10.3389/fpls.2022.897673	Paired	Leaves	16 days	Avatar	SRR15177932, SRR15177938, SRR15177944	SRR15177914, SRR15177920, SRR15177926	Waterlogging with nitrogen-bubbled nutrient solution for 24h.
GSE180262	Brassica napus	Ambros et al.	10.3389/fpls.2022.897673	Paired	Roots	16 days	Zhongshuang 9	SRR15177930, SRR15177936, SRR15177942	SRR15177912, SRR15177918, SRR15177924	Waterlogging with nitrogen-bubbled nutrient solution for 24h.
GSE180262	Brassica napus	Ambros et al.	10.3389/fpls.2022.897673	Paired	Roots	15 days	Zhongshuang 9	SRR15177931, SRR15177937, SRR15177943	SRR15177913, SRR15177919, SRR15177925	Waterlogging with nitrogen-bubbled nutrient solution for 4h.
GSE180262	Brassica napus	Ambros et al.	10.3389/fpls.2022.897673	Paired	Leaves	16 days	Zhongshuang 9	SRR15177933, SRR15177939, SRR15177945	SRR15177915, SRR15177921, SRR15177927	Waterlogging with nitrogen-bubbled nutrient solution for 24h.
PRJNA574626	Glycine max	Tamang et al.	10.1111/tpj.15276	Paired	Leaves	V1 stage	Williams 82	SRR10202478, SRR10202467, SRR10202506	SRR10202519, SRR10202518, SRR10202489	Complete submerge for 1 day.
PRJNA574626	Glycine max	Tamang et al.	10.1111/tpj.15276	Paired	Leaves	V1 stage	Williams 82	SRR10202501, SRR10202500, SRR10202499	SRR10202519, SRR10202518, SRR10202489	Complete submerge for 2 days.
PRJNA574626	Glycine max	Tamang et al.	10.1111/tpj.15276	Paired	Leaves	V1 stage	Williams 82	SRR10202498, SRR10202517, SRR10202516	SRR10202519, SRR10202518, SRR10202489	Complete submerge for 3 days.
PRJNA574626	Glycine max	Tamang et al.	10.1111/tpj.15276	Paired	Roots	V1 stage	Williams 82	SRR10202491, SRR10202490, SRR10202488	SRR10202494, SRR10202493, SRR10202492	Complete submerge for 1 day.
PRJNA574626	Glycine max	Tamang et al.	10.1111/tpj.15276	Paired	Roots	V1 stage	Williams 82	SRR10202487, SRR10202486, SRR10202485	SRR10202494, SRR10202493, SRR10202492	Complete submerge for 2 days.
PRJNA574626	Glycine max	Tamang et al.	10.1111/tpj.15276	Paired	Roots	V1 stage	Williams 82	SRR10202484, SRR10202483, SRR10202482	SRR10202494, SRR10202493, SRR10202492	Complete submerge for 3 days.
GSE220532	Hordeum vulgare	Miricescu et al.	10.1002/pld3.518	Single	Roots	10 days	Pilastro	SRR22575591, SRR22575592, SRR22575594	SRR22575593, SRR22575595, SRR22575596	Waterlogging at 1 cm above soil level for 24h.
GSE220532	Hordeum vulgare	Miricescu et al.	10.1002/pld3.518	Single	Roots	10 days	Passport	SRR22575597, SRR22575598, SRR22575602	SRR22575599, SRR22575600, SRR22575601	Waterlogging at 1 cm above soil level for 24h.
GSE220532	Hordeum vulgare	Miricescu et al.	10.1002/pld3.518	Single	Roots	10 days	Infinity	SRR22575603, SRR22575604, SRR22575605	SRR22575606, SRR22575607, SRR22575610	Waterlogging at 1 cm above soil level for 24h.
GSE220532	Hordeum vulgare	Miricescu et al.	10.1002/pld3.518	Single	Roots	10 days	Golden Promise	SRR22575608, SRR22575609, SRR22575611	SRR22575613, SRR22575619, SRR22575620	Waterlogging at 1 cm above soil level for 24h.
GSE220532	Hordeum vulgare	Miricescu et al.	10.1002/pld3.518	Single	Roots	10 days	Regina	SRR22575612, SRR22575614, SRR22575615	SRR22575616, SRR22575617, SRR22575618	Waterlogging at 1 cm above soil level for 24h.
PRJNA1331930	Kalanchoë fedtschenkoi	Chirinos et al.	10.1101/2025.09.17.676756	Paired	Shoots	Mature plant	Unspecified	SRR35525928, SRR35525966, SRR35525967	SRR35525929, SRR35525930, SRR35525931	Hypoxia with gases (1% v/v O2/N2) for 8h in the dark.
GSE272430	Lupinus angustifolius	Kubiak et al.	10.1093/jxb/eraf046	Paired	Roots	Root length between 3 to 4 cm	Sonet	SRR29860544, SRR29860545, SRR29860546	SRR29860547, SRR29860548, SRR29860549	Complete submersion of seedlings for 15 hours.
PRJNA596791	Medicago sativa	Feyissa et al.	10.1038/s41598-021-82450-7	Paired	Leaves	30 days	N.4.4.2	SRR10742432, SRR10742433, SRR10742434	SRR10742445, SRR10742456, SRR10742457	Waterlogging above soil level for 14 days.
PRJNA596791	Medicago sativa	Feyissa et al.	10.1038/s41598-021-82450-7	Paired	Leaves	30 days	AC-Caribou	SRR10742448, SRR10742449, SRR10742450	SRR10742451, SRR10742452, SRR10742453	Waterlogging above soil level for 14 days.
PRJNA596791	Medicago sativa	Feyissa et al.	10.1038/s41598-021-82450-7	Paired	Leaves	30 days	ACC-Truman	SRR10742428, SRR10742454, SRR10742455	SRR10742429, SRR10742430, SRR10742431	Waterlogging above soil level for 14 days.
GSE124618	Oryza sativa	Chakraborty et al.	10.1111/ppl.13536	Paired	Leaf sheaths	60 days	Rashpanjor	SRR8392836, SRR8392837	SRR8392832, SRR8392833	Waterlogging at +- 5 cm above soil level for 20 days.
GSE124618	Oryza sativa	Chakraborty et al.	10.1111/ppl.13536	Paired	Leaf sheaths	60 days	Varshadhan	SRR8392834, SRR8392835	SRR8392830, SRR8392831	Waterlogging at +- 5 cm above soil level for 20 days.
GSE111308	Oryza sativa	Lu et al.	10.1186/s13059-018-1533-y	Paired	Leaves	12 days	DongJin	SRR6795661, SRR6795662	SRR6795665, SRR6795666	Complete submersion of seedlings for 6h.
GSE102494	Oryza sativa	Locke et al.	10.1111/pce.13094	Paired	Shoots	17 days	M202	SRR5925495-500, SRR5925531-536, SRR5925603-608	SRR5925501-506, SRR5925537-542, SRR5925609-614	Complete submersion for 72h.
GSE102494	Oryza sativa	Locke et al.	10.1111/pce.13094	Paired	Shoots	17 days	M202(Sub1)	SRR5925513-518, SRR5925549-554, SRR5925627-632	SRR5925519-524, SRR5925555-560, SRR5925621-626	Complete submersion for 72h.
PRJNA951445	Solanum habrochaites	Zhang et al.	10.1186/s12864-025-11653-3	Paired	Roots	4 weeks	LA1777	SRR24044093, SRR24044094	SRR24044095, SRR24044096	Complete submersion with nitrogen-bubbled solution for 12 days.
PRJNA951445	Solanum lycopersicum	Zhang et al.	10.1186/s12864-025-11653-3	Paired	Roots	4 weeks	Fenzhenzhu	SRR24044097, SRR24044098	SRR24044099, SRR24044100	Complete submersion with nitrogen-bubbled solution for 12 days.
GSE146136	Zea mays	Yu et al.	10.3390/genes11030267	Paired	Roots	2 leaves stage	B73	SRR11091710, SRR11091711, SRR11091712	SRR11091725, SRR11091726, SRR11091714	Waterlogging at 2-3 cm above soil level for 2h.
GSE146136	Zea mays	Yu et al.	10.3390/genes11030267	Paired	Roots	2 leaves stage	B73	SRR11091707, SRR11091708, SRR11091709	SRR11091725, SRR11091726, SRR11091714	Waterlogging at 2-3 cm above soil level for 4h.
GSE146136	Zea mays	Yu et al.	10.3390/genes11030267	Paired	Roots	2 leaves stage	B73	SRR11091706, SRR11091723, SRR11091724	SRR11091725, SRR11091726, SRR11091714	Waterlogging at 2-3 cm above soil level for 6h.
GSE146136	Zea mays	Yu et al.	10.3390/genes11030267	Paired	Roots	2 leaves stage	B73	SRR11091720, SRR11091721, SRR11091722	SRR11091725, SRR11091726, SRR11091714	Waterlogging at 2-3 cm above soil level for 8h.
GSE146136	Zea mays	Yu et al.	10.3390/genes11030267	Paired	Roots	2 leaves stage	B73	SRR11091717, SRR11091718, SRR11091719	SRR11091725, SRR11091726, SRR11091714	Waterlogging at 2-3 cm above soil level for 10h.
GSE146136	Zea mays	Yu et al.	10.3390/genes11030267	Paired	Roots	2 leaves stage	B73	SRR11091713, SRR11091715, SRR11091716	SRR11091725, SRR11091726, SRR11091714	Waterlogging at 2-3 cm above soil level for 12h.
