## Supplemental Table 3 for "Characterization of the conserved response of angiosperms to hypoxia through transcriptomic meta-analysis"

### Sheet: Feuille1
Table S3. Kinetics of orthogroups.
OG name	Examples of Arabidopsis thaliana genes	Early up-regulated in X/5 species	Early down-regulated in X/5 species	Late up-regulated in X/9 species	Late down-regulated in X/9 species	Early deregulation in X/5 species	Late deregulation in X/9 species	Early response	Late response
OG0000057	AT1G01120,AT1G04220,AT1G19440,AT1G25450,AT1G68530,AT2G16280,AT2G26640,AT4G34510,AT5G43760,AT5G49070	4	5	5	5	5	7	Mixed	Species-specific mixed
OG0002681	AT1G02390,AT4G01950	4	2	3	2	5	3	Mixed	Species-specific mixed
OG0000693	AT1G02820,AT4G02380,AT4G15910	4	3	6	2	5	6	Mixed	Species-specific mixed
OG0000159	AT1G04180,AT1G04610,AT2G33230,AT4G13260,AT4G28720,AT4G32540,AT5G11320,AT5G25620,AT5G43890	4	4	3	4	5	4	Mixed	Species-specific mixed
OG0000221	AT1G07400,AT1G53540,AT1G59860,AT2G29500,AT3G46230,AT5G59720	4	4	6	4	5	7	Mixed	Species-specific mixed
OG0000055	AT1G07570,AT1G14370,AT1G26970,AT1G69790,AT1G76360,AT2G02800,AT2G17220,AT2G28930,AT2G39660,AT4G35600,AT5G02290	5	4	5	4	5	7	Mixed	Species-specific mixed
OG0000142	AT1G10360,AT1G10370,AT1G59700	5	3	4	5	5	6	Mixed	Species-specific mixed
OG0003325	AT1G10560,AT1G60190	2	3	1	4	5	5	Mixed	Species-specific mixed
OG0000379	AT1G11260,AT1G50310,AT3G19930,AT3G19940,AT4G21480,AT5G23270	5	2	4	1	5	4	Mixed	Species-specific mixed
OG0000934	AT1G05010,AT1G12010,AT1G62380	3	3	7	4	5	8	Mixed	Mixed
OG0000052	AT1G12090,AT1G12100,AT1G62510,AT2G45180,AT4G12470,AT4G12480,AT4G12490,AT4G12500,AT4G12510,AT4G12520,AT4G12545,AT4G12550,AT4G22460	4	4	7	6	5	9	Mixed	Mixed
OG0000815	AT1G13260,AT1G25560,AT1G68840,AT3G25730	4	2	7	3	5	8	Mixed	Mixed
OG0000056	AT1G15150,AT1G15160,AT1G15170,AT1G15180,AT1G66760,AT1G71140,AT1G73700,AT2G04040,AT2G04050,AT2G04070,AT2G04080,AT2G04090,AT2G04100,AT2G34360,AT5G52450	4	4	5	8	5	8	Mixed	Mixed
OG0001496	AT1G15380,AT1G80160	3	3	4	2	5	5	Mixed	Species-specific mixed
OG0000927	AT1G15670,AT1G80440	4	1	7	1	5	7	Mixed	Species-specific mixed
OG0000170	AT1G16030,AT1G56410,AT3G09440,AT3G12580,AT5G02490,AT5G02500	3	4	6	7	5	8	Mixed	Mixed
OG0000590	AT1G17345,AT1G72430,AT3G12955,AT5G20820	4	3	7	4	5	7	Mixed	Species-specific mixed
OG0000248	AT1G18210,AT1G24620,AT1G66400,AT1G73630,AT5G37770	1	4	2	5	5	6	Mixed	Species-specific mixed
OG0001322	AT1G19670,AT5G43860	5	2	2	3	5	5	Mixed	Species-specific mixed
OG0000413	AT1G21326,AT1G68450,AT3G18690	4	3	4	3	5	5	Mixed	Species-specific mixed
OG0000161	AT1G21980,AT1G77740,AT2G26420,AT2G41210,AT3G07960,AT3G56960	3	3	2	5	5	5	Mixed	Species-specific mixed
OG0000217	AT1G23480,AT1G24070,AT2G35650,AT4G13410,AT5G03760,AT5G16190,AT5G22740	3	5	6	6	5	8	Mixed	Mixed
OG0000738	AT1G26570,AT3G29360,AT5G15490,AT5G39320	4	3	2	4	5	4	Mixed	Species-specific mixed
OG0000066	AT1G26770,AT1G69530,AT2G03090,AT2G40610,AT3G29030,AT5G05290,AT5G39260,AT5G39270,AT5G39280,AT5G39290,AT5G39300,AT5G39310,AT5G56320	4	4	5	5	5	7	Mixed	Species-specific mixed
OG0001582	AT1G29660,AT1G29670,AT4G18970,AT5G45670	4	1	3	3	5	4	Mixed	Species-specific mixed
OG0000033	AT1G30700,AT1G30710,AT1G30760,AT1G34575,AT2G34790,AT4G20820,AT4G20830,AT4G20840,AT4G20860,AT5G44360,AT5G44380,AT5G44390,AT5G44400,AT5G44410,AT5G44440	5	3	6	8	5	8	Mixed	Mixed
OG0000070	AT1G28570,AT1G28580,AT1G28590,AT1G28600,AT1G28610,AT1G28640,AT1G28650,AT1G28660,AT1G28670,AT1G31550,AT2G27360,AT5G03980,AT5G45910	4	4	2	7	5	7	Mixed	Species-specific mixed
OG0001609	AT1G32860,AT2G27500,AT5G42100	3	5	4	5	5	6	Mixed	Species-specific mixed
OG0000197	AT1G35140,AT4G08950,AT5G09440,AT5G64260	4	2	5	5	5	6	Mixed	Species-specific mixed
OG0001961	AT1G45688,AT5G42860	3	3	3	3	5	5	Mixed	Species-specific mixed
OG0003449	AT1G47380	2	3	0	2	5	2	Mixed	Species-specific down-regulation
OG0001065	AT1G02460,AT1G48100,AT1G56710,AT4G01890	5	3	5	3	5	6	Mixed	Species-specific mixed
OG0000719	AT1G49200,AT1G49210,AT1G49220,AT1G49230,AT3G18773	2	5	4	6	5	6	Mixed	Species-specific mixed
OG0000420	AT1G47610,AT1G49450,AT2G26490,AT3G18950,AT3G50390,AT4G34380	3	3	5	4	5	6	Mixed	Species-specific mixed
OG0000102	AT1G15540,AT1G28030,AT1G52790,AT1G52800,AT1G52810,AT1G52820,AT1G80320,AT4G03050,AT4G03070	4	3	4	7	5	8	Mixed	Mixed
OG0000022	AT1G15210,AT1G15520,AT1G59870,AT1G66950,AT2G26910,AT2G36380,AT2G37280,AT3G16340,AT3G30842,AT3G53480,AT4G15215,AT4G15230,AT4G15233,AT4G15236	5	4	8	6	5	9	Mixed	Mixed
OG0000500	AT1G62300,AT4G04450,AT4G22070	4	2	4	2	5	4	Mixed	Species-specific mixed
OG0000292	AT1G12040,AT1G62440,AT3G22800,AT3G24480,AT4G13340,AT4G18670,AT4G28380,AT5G25550	4	4	4	5	5	6	Mixed	Species-specific mixed
OG0000443	AT1G62500,AT2G10940,AT3G22120,AT4G15160	3	4	5	6	5	8	Mixed	Mixed
OG0000742	AT1G48370,AT1G65730,AT3G17650,AT5G45450	3	3	5	2	5	5	Mixed	Species-specific mixed
OG0000023	AT1G66910,AT1G66920,AT1G66930,AT1G67000,AT5G38240,AT5G38250,AT5G38260	4	2	6	5	5	7	Mixed	Species-specific mixed
OG0001303	AT1G67100,AT1G68510,AT3G02550	4	1	8	2	5	9	Mixed	Mixed
OG0000985	AT1G69840,AT3G01290,AT5G62740	5	1	6	2	5	7	Up-regulation	Species-specific mixed
OG0000836	AT1G70520,AT1G70530,AT5G40380	5	2	5	2	5	5	Mixed	Species-specific mixed
OG0001662	AT1G18360,AT1G73480,AT5G11650	3	3	3	3	5	5	Mixed	Species-specific mixed
OG0000021	AT1G13420,AT1G13430,AT1G18590,AT1G28170,AT1G74090,AT1G74100,AT2G03750,AT2G03760,AT2G03770,AT2G14920,AT2G27570,AT3G45070,AT3G45080,AT4G26280,AT5G07000,AT5G07010,AT5G43690	4	5	4	4	5	7	Mixed	Species-specific mixed
OG0000175	AT1G21850,AT1G21860,AT1G41830,AT1G76160,AT2G23630,AT4G22010,AT4G28090,AT4G37160,AT4G38420,AT5G66920	3	3	3	6	5	7	Mixed	Species-specific mixed
OG0000608	AT1G20823,AT1G76410,AT2G17450,AT4G35480	4	3	7	3	5	7	Mixed	Species-specific mixed
OG0001195	AT1G76640,AT1G76650,AT5G42380	4	2	4	3	5	6	Mixed	Species-specific mixed
OG0001909	AT1G77120	4	1	8	2	5	8	Mixed	Mixed
OG0000425	AT1G22210,AT1G35910,AT1G78090,AT2G22190,AT4G39770,AT5G10100,AT5G65140	4	3	6	5	5	8	Mixed	Mixed
OG0000706	AT1G65960,AT2G02000,AT2G02010,AT3G17760,AT5G17330	3	3	6	5	5	8	Mixed	Mixed
OG0000311	AT1G61590,AT1G72540,AT2G05940,AT2G26290,AT5G35580	4	3	6	4	5	7	Mixed	Species-specific mixed
OG0002563	AT2G06850,AT5G13870	2	4	3	5	5	6	Mixed	Species-specific mixed
OG0006217	AT2G16060	4	1	7	1	5	7	Mixed	Species-specific mixed
OG0002169	AT2G17850,AT2G21045,AT5G66170	4	2	7	4	5	7	Mixed	Species-specific mixed
OG0000772	AT2G17880,AT4G36040	4	1	6	4	5	8	Mixed	Mixed
OG0001333	AT2G22860,AT4G37720	5	0	6	2	5	7	Up-regulation	Species-specific mixed
OG0000595	AT2G23320,AT2G24570,AT4G24240,AT4G31550	4	1	5	1	5	5	Mixed	Species-specific mixed
OG0000358	AT2G23690,AT3G50800,AT4G37240,AT5G66580	4	3	5	2	5	7	Mixed	Species-specific mixed
OG0001394	AT2G25490,AT5G25350	4	3	5	1	5	5	Mixed	Species-specific mixed
OG0001499	AT2G25770,AT4G32870	3	4	4	3	5	6	Mixed	Species-specific mixed
OG0000242	AT2G28305,AT2G35990,AT2G37210,AT3G53450,AT4G35190,AT5G03270,AT5G06300	2	4	2	7	5	7	Mixed	Species-specific mixed
OG0001587	AT2G29090,AT4G19230,AT5G45340	3	3	6	2	5	7	Mixed	Species-specific mixed
OG0000132	AT2G29420,AT2G29440,AT2G29450,AT2G29460,AT2G29470,AT2G29480,AT2G29490,AT3G09270	5	3	3	5	5	5	Mixed	Species-specific mixed
OG0001978	AT2G30490	5	1	7	1	5	7	Up-regulation	Species-specific mixed
OG0005581	AT1G29980,AT2G34510	1	4	2	3	5	5	Mixed	Species-specific mixed
OG0002706	AT2G35710,AT4G16600	3	3	4	3	5	6	Mixed	Species-specific mixed
OG0002510	AT2G35760,AT4G16442	4	1	3	2	5	3	Mixed	Species-specific mixed
OG0001058	AT2G36460,AT3G52930,AT4G26520,AT4G26530,AT5G03690	3	2	8	2	5	8	Mixed	Mixed
OG0004595	AT2G06960,AT2G36690	5	0	6	1	5	6	Up-regulation	Species-specific mixed
OG0000019	AT2G15480,AT2G15490,AT2G36750,AT2G36760,AT2G36770,AT2G36780,AT2G36790,AT2G36800,AT3G53150,AT3G53160,AT4G34131,AT4G34135,AT4G34138	4	4	6	4	5	7	Mixed	Species-specific mixed
OG0000053	AT2G28200,AT2G28710,AT2G37430,AT3G10470,AT3G46070,AT3G46080,AT3G46090,AT3G53600,AT5G03510,AT5G04390,AT5G59820	4	3	5	6	5	8	Mixed	Mixed
OG0001008	AT2G37980,AT3G54100,AT5G35570	4	2	2	5	5	5	Mixed	Species-specific mixed
OG0001316	AT2G38310	4	1	6	0	5	6	Mixed	Species-specific up-regulation
OG0004064	AT2G40000,AT3G55840	4	1	5	0	5	5	Mixed	Species-specific up-regulation
OG0000962	AT2G40750,AT3G56400	4	2	4	4	5	6	Mixed	Species-specific mixed
OG0004060	AT2G41010,AT3G56880	4	1	4	2	5	5	Mixed	Species-specific mixed
OG0000140	AT1G66410,AT2G27030,AT2G41110,AT3G22930,AT3G43810,AT3G56800,AT4G14640,AT5G21274,AT5G37780	4	3	5	5	5	7	Mixed	Species-specific mixed
OG0004980	AT2G41410,AT3G10190	3	2	4	2	5	5	Mixed	Species-specific mixed
OG0000843	AT1G50590,AT2G43120,AT3G59260	3	4	5	5	5	7	Mixed	Species-specific mixed
OG0001075	AT2G45210,AT3G60690,AT4G12410,AT4G22620	4	3	4	5	5	8	Mixed	Mixed
OG0000671	AT3G01430,AT3G48020,AT5G14895,AT5G25240,AT5G62865	3	3	4	2	5	5	Mixed	Species-specific mixed
OG0002067	AT3G02040,AT5G41080,AT5G43300	5	1	4	1	5	4	Up-regulation	Species-specific mixed
OG0000882	AT3G02470,AT3G25570,AT5G15950	2	3	1	5	5	5	Mixed	Species-specific mixed
OG0000490	AT3G03270,AT3G17020,AT3G53990	5	1	7	1	5	7	Up-regulation	Species-specific mixed
OG0001955	AT3G04580,AT3G23150	5	0	8	2	5	8	Up-regulation	Mixed
OG0001553	AT3G04720	4	2	2	2	5	2	Mixed	Species-specific mixed
OG0000432	AT1G22500,AT1G72200,AT3G05200,AT5G27420	5	1	6	3	5	6	Up-regulation	Species-specific mixed
OG0000524	AT1G02900,AT3G05490,AT3G16570,AT4G15800	3	4	3	2	5	3	Mixed	Species-specific mixed
OG0000185	AT1G64040,AT2G29400,AT2G39840,AT3G05580,AT3G46820,AT4G11240,AT5G27840,AT5G43380,AT5G59160	3	3	4	4	5	5	Mixed	Species-specific mixed
OG0000039	AT3G04200,AT3G05950,AT4G14630,AT5G38910,AT5G38930,AT5G38940,AT5G38960,AT5G39110,AT5G39120,AT5G39130,AT5G39150,AT5G39160,AT5G39180,AT5G39190	4	3	6	3	5	8	Mixed	Mixed
OG0000745	AT2G35460,AT2G35980,AT3G11650,AT5G06320	3	3	5	2	5	5	Mixed	Species-specific mixed
OG0000088	AT1G49240,AT2G37620,AT2G42100,AT2G42170,AT3G12110,AT3G18780,AT3G46520,AT3G53750,AT5G09810,AT5G59370	3	3	3	5	5	5	Mixed	Species-specific mixed
OG0001505	AT1G53910,AT3G14230	2	3	3	1	5	3	Mixed	Species-specific mixed
OG0001271	AT1G53170,AT3G15210	4	1	4	1	5	4	Mixed	Species-specific mixed
OG0001245	AT1G52910,AT1G61065,AT3G15480,AT4G27435	3	3	3	3	5	4	Mixed	Species-specific mixed
OG0000792	AT3G16860,AT3G20580,AT4G16120,AT4G27110,AT5G49270	1	4	4	4	5	5	Mixed	Species-specific mixed
OG0000651	AT3G19000,AT3G19010	4	2	3	3	5	5	Mixed	Species-specific mixed
OG0006190	AT3G21670	2	4	1	4	5	5	Mixed	Species-specific mixed
OG0000596	AT3G23240	5	0	7	3	5	7	Up-regulation	Species-specific mixed
OG0000008	AT1G09540,AT1G35515,AT1G57560,AT2G16720,AT2G31180,AT3G13540,AT3G23250,AT4G09460,AT4G34990,AT4G38620,AT5G12870	5	3	7	7	5	8	Mixed	Mixed
OG0000127	AT3G23730,AT4G14130,AT4G25810,AT4G28850,AT4G30270,AT5G57550,AT5G57560	4	5	6	7	5	8	Mixed	Mixed
OG0001026	AT3G43190,AT4G02280,AT5G20830,AT5G49190	5	1	9	3	5	9	Up-regulation	Mixed
OG0000020	AT3G45860,AT4G00960,AT4G05200,AT4G11521,AT4G11530,AT4G21230,AT4G21400,AT4G21410,AT4G23130,AT4G23140,AT4G23150,AT4G23180,AT4G23230,AT4G23270,AT4G23280,AT4G23310,AT4G38830	5	2	8	3	5	8	Mixed	Mixed
OG0002406	AT3G48360,AT5G63160	3	2	2	2	5	4	Mixed	Species-specific mixed
OG0001029	AT3G49940,AT4G37540,AT5G67420	2	4	3	3	5	5	Mixed	Species-specific mixed
OG0000157	AT2G23550,AT2G23560,AT2G23570,AT2G23580,AT2G23590,AT2G23600,AT2G23610,AT2G23620,AT3G50440,AT4G37140,AT4G37150,AT5G10300	4	4	6	4	5	7	Mixed	Species-specific mixed
OG0002783	AT1G19300,AT3G50760	3	2	2	3	5	3	Mixed	Species-specific mixed
OG0000109	AT1G77780,AT1G77790,AT3G57240,AT3G57260,AT3G57270,AT4G16260	5	3	8	2	5	8	Mixed	Mixed
OG0000236	AT1G02520,AT1G02530,AT2G47000,AT3G62150,AT4G01820,AT4G01830,AT4G18050,AT5G46540	4	4	4	4	5	5	Mixed	Species-specific mixed
OG0000101	AT2G47870,AT3G02000,AT3G21460,AT3G62950,AT4G15660,AT4G15670,AT4G15680,AT4G15690,AT4G15700,AT5G14070,AT5G18600	4	4	3	4	5	6	Mixed	Species-specific mixed
OG0001472	AT1G01600,AT1G63710,AT2G45970,AT4G00360,AT5G58860	2	3	3	3	5	5	Mixed	Species-specific mixed
OG0001428	AT4G08470,AT4G08480,AT4G08500	4	1	2	3	5	4	Mixed	Species-specific mixed
OG0001344	AT1G01480,AT3G61510,AT4G11280	3	2	3	2	5	4	Mixed	Species-specific mixed
OG0000991	AT4G12420,AT4G25240,AT5G48450,AT5G51480	2	5	3	5	5	6	Mixed	Species-specific mixed
OG0001843	AT4G12430,AT4G22590,AT5G51460	3	3	4	4	5	5	Mixed	Species-specific mixed
OG0000736	AT2G04890,AT4G17230,AT5G48150	4	1	3	3	5	5	Mixed	Species-specific mixed
OG0000107	AT2G22800,AT2G44910,AT3G60390,AT4G16780,AT4G17460,AT4G37790,AT5G06710,AT5G47370	4	3	5	6	5	6	Mixed	Species-specific mixed
OG0000798	AT1G32450,AT4G21680,AT5G19640	3	4	3	4	5	6	Mixed	Species-specific mixed
OG0000318	AT1G58340,AT4G23030,AT4G29140,AT5G19700	4	4	6	5	5	6	Mixed	Species-specific mixed
OG0000241	AT2G46600,AT4G27280,AT5G54490	4	3	6	6	5	8	Mixed	Mixed
OG0002983	AT4G27460,AT5G53750	3	2	3	3	5	4	Mixed	Species-specific mixed
OG0000246	AT1G50580,AT1G64910,AT1G64920,AT2G22930,AT3G29630,AT4G09500,AT4G27560,AT4G27570,AT5G53990,AT5G54010,AT5G54060	2	4	2	6	5	6	Mixed	Species-specific mixed
OG0001892	AT4G33920	4	2	4	2	5	5	Mixed	Species-specific mixed
OG0000115	AT1G10940,AT1G60940,AT1G78290,AT2G23030,AT3G50500,AT4G33950,AT4G40010,AT5G08590,AT5G63650,AT5G66880	4	3	5	3	5	7	Mixed	Species-specific mixed
OG0000852	AT1G20030,AT1G75800,AT2G17860,AT4G36010,AT4G38670	4	4	4	3	5	4	Mixed	Species-specific mixed
OG0000346	AT2G16120,AT2G16130,AT2G18480,AT3G18830,AT4G36670	2	3	6	7	5	8	Mixed	Mixed
OG0000153	AT1G66540,AT2G23190,AT2G23220,AT3G28740,AT4G37310,AT4G37320,AT4G37330,AT4G37340,AT4G37360,AT4G37370,AT4G37400,AT4G37410,AT4G37430,AT5G36220,AT5G57220	4	4	6	4	5	7	Mixed	Species-specific mixed
OG0002383	AT4G37870,AT5G65690	5	2	5	4	5	8	Mixed	Mixed
OG0000316	AT2G21730,AT2G21890,AT4G37970,AT4G37980,AT4G37990,AT4G39330	2	4	2	6	5	6	Mixed	Species-specific mixed
OG0001127	AT2G17700,AT4G35780,AT4G38470	5	0	3	1	5	3	Up-regulation	Species-specific mixed
OG0001603	AT1G75540,AT4G39070	4	1	1	2	5	2	Mixed	Species-specific mixed
OG0000138	AT1G47620,AT1G57750,AT1G65340,AT1G66030,AT2G21910,AT2G23180,AT4G32170,AT4G39480,AT4G39490,AT4G39500,AT4G39510,AT5G02900,AT5G52320	3	3	3	5	5	6	Mixed	Species-specific mixed
OG0000207	AT4G30960,AT5G01810,AT5G07070,AT5G45820,AT5G58380	5	4	9	3	5	9	Mixed	Mixed
OG0000625	AT3G62040,AT5G02230,AT5G59480	3	2	2	7	5	7	Mixed	Species-specific mixed
OG0000446	AT2G38090,AT3G11280,AT5G01200,AT5G05790,AT5G58900	3	5	4	6	5	7	Mixed	Species-specific mixed
OG0000476	AT3G12145,AT5G06860,AT5G06870	5	2	6	3	5	7	Mixed	Species-specific mixed
OG0001028	AT3G03910,AT5G07440,AT5G18170	4	3	3	4	5	4	Mixed	Species-specific mixed
OG0000849	AT1G80050,AT4G12440,AT4G22570,AT5G11160	5	2	3	4	5	4	Mixed	Species-specific mixed
OG0002310	AT3G01930,AT5G14120	3	3	0	2	5	2	Mixed	Species-specific down-regulation
OG0000116	AT1G06390,AT1G09840,AT1G57870,AT2G30980,AT3G05840,AT4G00720,AT4G18710,AT5G14640,AT5G26751	5	1	3	2	5	3	Up-regulation	Species-specific mixed
OG0000624	AT3G02230,AT3G08900,AT5G15650,AT5G50750	2	3	3	4	5	5	Mixed	Species-specific mixed
OG0000407	AT1G26320,AT1G65560,AT3G03080,AT5G16960,AT5G16970,AT5G16980,AT5G16990,AT5G17000,AT5G37940,AT5G37980,AT5G38000	3	3	3	5	5	7	Mixed	Species-specific mixed
OG0000370	AT3G11600,AT5G06270,AT5G22270	3	3	3	3	5	5	Mixed	Species-specific mixed
OG0000183	AT3G44540,AT3G44550,AT3G44560,AT4G33790,AT5G22420,AT5G22500	3	3	2	6	5	7	Mixed	Species-specific mixed
OG0000254	AT1G49580,AT2G41140,AT2G46700,AT3G19100,AT3G49370,AT3G50530,AT3G56760,AT5G24430	3	3	3	4	5	5	Mixed	Species-specific mixed
OG0000937	AT2G24762,AT4G25760,AT4G31730,AT5G24920,AT5G57685	2	4	6	4	5	6	Mixed	Species-specific mixed
OG0003611	AT5G10930,AT5G25110	4	3	7	2	5	8	Mixed	Mixed
OG0000509	AT3G47500,AT5G39660,AT5G62430	4	2	6	5	5	7	Mixed	Species-specific mixed
OG0001325	AT1G29640,AT2G34340,AT4G18980,AT5G45630	4	1	3	0	5	3	Mixed	Species-specific up-regulation
OG0000415	AT1G09310,AT1G56580,AT5G46230	3	4	2	4	5	5	Mixed	Species-specific mixed
OG0000247	AT2G22590,AT5G49690,AT5G65550	4	2	5	5	5	8	Mixed	Mixed
OG0003724	AT4G24715,AT5G50200	4	2	3	2	5	4	Mixed	Species-specific mixed
OG0000905	AT1G07430,AT2G29380,AT3G11410,AT5G59220	3	3	4	3	5	6	Mixed	Species-specific mixed
OG0000068	AT2G15050,AT2G38530,AT2G38540,AT3G08770,AT3G51600,AT5G01870,AT5G59310,AT5G59320,AT5G59330	3	4	3	4	5	6	Mixed	Species-specific mixed
OG0000226	AT1G09790,AT3G02210,AT3G29810,AT5G15630,AT5G60920	2	5	4	4	5	6	Mixed	Species-specific mixed
OG0000071	AT1G03495,AT1G03940,AT3G29590,AT3G29635,AT3G29636,AT3G29670,AT3G29680,AT3G29720,AT5G39050,AT5G39080,AT5G39090,AT5G61160	4	5	4	5	5	6	Mixed	Species-specific mixed
OG0001749	AT1G59500,AT2G14960,AT2G23170,AT4G37390	4	2	2	5	5	6	Mixed	Species-specific mixed
OG0000331	AT2G37060,AT3G53340,AT4G14540,AT5G47640	4	3	4	3	5	5	Mixed	Species-specific mixed
OG0000384	AT1G52880,AT1G61110,AT1G69490,AT3G15510	3	3	6	2	5	7	Mixed	Species-specific mixed
OG0001689	AT1G72160,AT4G09160	3	3	3	3	5	4	Mixed	Species-specific mixed
OG0000105	AT1G20090,AT1G75840,AT2G17800,AT2G44690,AT3G48040,AT3G51300,AT4G28950,AT4G35020,AT4G35950,AT5G45970,AT5G62880	2	4	2	4	5	4	Mixed	Species-specific mixed
OG0001980	AT1G49010,AT5G08520	3	2	2	3	5	3	Mixed	Species-specific mixed
OG0000059	AT3G14610,AT3G14630,AT3G14640,AT3G14650,AT3G14660,AT3G14680,AT3G14690	4	4	6	5	5	7	Mixed	Species-specific mixed
OG0001563	AT1G15400,AT1G80180,AT5G20100	3	3	4	1	5	4	Mixed	Species-specific mixed
OG0002602	AT3G49570,AT3G49580,AT5G24655,AT5G24660	4	1	2	4	5	6	Mixed	Species-specific mixed
OG0000286	AT1G13830,AT1G18650,AT1G26450,AT1G69295,AT2G03505,AT5G08000,AT5G61130	3	3	4	4	5	6	Mixed	Species-specific mixed
OG0000176	AT1G06410,AT1G23870,AT1G60140,AT1G68020,AT1G70290,AT2G18700,AT4G17770	3	4	5	4	5	7	Mixed	Species-specific mixed
OG0000043	AT1G24625,AT1G66140,AT1G80730,AT5G01860,AT5G10970,AT5G14010,AT5G25160,AT5G48890,AT5G57520	3	5	5	4	5	6	Mixed	Species-specific mixed
OG0000150	AT1G17170,AT1G17180,AT1G17190,AT1G53680,AT1G78320,AT1G78340,AT1G78360,AT1G78370,AT1G78380	4	4	4	7	5	8	Mixed	Mixed
OG0002032	AT1G10640,AT1G60590,AT5G14650	4	3	5	3	5	7	Mixed	Species-specific mixed
OG0000007	AT2G21200,AT2G21210,AT3G03820,AT3G03830,AT3G03840,AT3G03850,AT4G34770,AT4G34800,AT4G38825,AT4G38840,AT4G38850,AT5G18010,AT5G18020,AT5G18030,AT5G18050,AT5G18060,AT5G18080	4	3	5	3	5	7	Mixed	Species-specific mixed
OG0001751	AT3G10910,AT5G01880	3	4	2	5	5	5	Mixed	Species-specific mixed
OG0001573	AT3G09950,AT3G55570,AT5G41761,AT5G55620	4	3	0	3	5	3	Mixed	Species-specific down-regulation
OG0000238	AT1G05300,AT1G31260,AT2G04032,AT2G32270,AT3G12750,AT4G19680,AT4G19690,AT5G62160	2	4	5	6	5	7	Mixed	Species-specific mixed
OG0000322	AT1G60980,AT4G25420,AT5G07200,AT5G51810	3	3	5	3	5	6	Mixed	Species-specific mixed
OG0001776	AT4G37080,AT5G42690	2	3	3	2	5	3	Mixed	Species-specific mixed
OG0001182	AT5G48485,AT5G48490	3	3	4	3	5	6	Mixed	Species-specific mixed
OG0000266	AT3G50270,AT3G50280,AT3G50290,AT3G50300,AT5G38130,AT5G67150	1	4	2	6	5	7	Mixed	Species-specific mixed
OG0000904	AT1G05470,AT2G32010,AT3G63240	1	4	2	3	5	3	Mixed	Species-specific mixed
OG0000673	AT1G07490,AT1G53708,AT2G29125,AT2G39705	1	4	2	2	5	3	Mixed	Species-specific mixed
OG0000544	AT1G08970,AT1G54830,AT1G56170,AT3G48590,AT5G63470	1	4	2	4	5	4	Mixed	Species-specific mixed
OG0001002	AT2G21140,AT4G38770	1	4	2	4	5	5	Mixed	Species-specific mixed
OG0000298	AT1G05170,AT1G32930,AT1G33430,AT1G77810,AT2G32430,AT4G26940	1	5	1	3	5	3	Down-regulation	Species-specific mixed
OG0000137	AT1G20010,AT1G75780,AT2G29550,AT4G20890,AT5G12250,AT5G23860,AT5G44340,AT5G62690,AT5G62700	1	4	2	5	5	6	Mixed	Species-specific mixed
OG0000883	AT3G51895,AT4G02700,AT5G19600	1	4	3	3	5	3	Mixed	Species-specific mixed
OG0000982	AT1G30100,AT1G78390,AT3G14440,AT3G24220,AT4G18350	1	5	2	6	5	7	Down-regulation	Species-specific mixed
OG0003209	AT4G20260	2	4	4	1	5	5	Mixed	Species-specific mixed
OG0001568	AT2G19110,AT4G30110,AT4G30120	1	4	2	3	5	3	Mixed	Species-specific mixed
OG0000889	AT2G38820,AT3G22970,AT3G54550,AT4G14620	1	4	3	5	5	6	Mixed	Species-specific mixed
OG0000139	AT2G25630,AT2G44450,AT2G44480,AT3G60130,AT5G42260,AT5G44640	2	5	5	5	5	6	Mixed	Species-specific mixed
OG0004115	AT2G28470	1	4	1	5	5	5	Mixed	Species-specific mixed
OG0003278	AT4G30410,AT5G57780	3	3	2	2	5	3	Mixed	Species-specific mixed
OG0000361	AT1G29910,AT1G29920,AT1G29930,AT2G05070,AT2G34420,AT2G34430,AT3G27690	2	4	2	3	5	4	Mixed	Species-specific mixed
OG0002674	AT2G44230,AT2G44260	2	4	2	4	5	5	Mixed	Species-specific mixed
OG0001345	AT2G36830,AT3G26520,AT4G01470	1	5	1	7	5	7	Down-regulation	Species-specific mixed
OG0000332	AT1G05530,AT1G05560,AT4G14090,AT4G15550	3	3	4	3	5	6	Mixed	Species-specific mixed
OG0002440	AT1G63650,AT5G41315	0	5	1	3	5	3	Down-regulation	Species-specific mixed
OG0000829	AT1G01720,AT1G77450,AT5G08790,AT5G63790	4	0	7	4	4	9	Species-specific up-regulation	Mixed
OG0000380	AT1G07650,AT1G44740,AT1G53420,AT1G53430,AT1G53440,AT3G14840	4	0	8	4	4	8	Species-specific up-regulation	Mixed
OG0000014	AT1G14540,AT1G14550,AT4G16270,AT5G05340,AT5G58390,AT5G58400	3	2	7	5	3	8	Species-specific mixed	Mixed
OG0003435	AT1G17420,AT1G72520	2	2	5	4	4	8	Species-specific mixed	Mixed
OG0005645	AT1G19530	3	0	8	0	3	8	Species-specific up-regulation	Up-regulation
OG0000856	AT1G30040,AT1G78440	3	0	7	3	3	8	Species-specific up-regulation	Mixed
OG0000943	AT1G43800,AT2G43710,AT3G02630,AT5G16240	3	2	8	4	4	9	Species-specific mixed	Mixed
OG0000072	AT1G50050,AT1G50060,AT2G14580,AT2G14610,AT3G19690,AT4G25780,AT4G25790,AT4G30320,AT4G33710,AT4G33720,AT5G26130,AT5G57625	1	3	8	4	3	8	Species-specific mixed	Mixed
OG0000862	AT1G12710,AT1G63090,AT3G61060	3	1	6	4	4	8	Species-specific mixed	Mixed
OG0000050	AT1G34015,AT1G65790,AT1G65800,AT2G01780,AT3G12000,AT4G21380,AT4G27290,AT4G27300,AT5G39370	4	3	6	4	4	8	Species-specific mixed	Mixed
OG0000611	AT1G22490,AT1G72210	4	1	8	3	4	9	Species-specific mixed	Mixed
OG0000846	AT1G80840,AT2G25000,AT3G32090,AT4G31800	3	2	6	3	4	8	Species-specific mixed	Mixed
OG0005356	AT2G04780	2	2	3	5	3	8	Species-specific mixed	Mixed
OG0005044	AT2G19590	4	0	8	1	4	8	Species-specific up-regulation	Up-regulation
OG0002693	AT2G19810,AT2G25900,AT4G29190	2	1	7	1	3	8	Species-specific mixed	Mostly up-regulation
OG0000597	AT1G18520,AT2G23810,AT4G28050,AT4G30430	4	2	8	4	4	9	Species-specific mixed	Mixed
OG0000300	AT2G26560,AT4G37050,AT4G37060,AT4G37070,AT5G43590	4	2	7	4	4	9	Species-specific mixed	Mixed
OG0000206	AT2G16850,AT2G37170,AT2G37180,AT2G39010,AT3G53420,AT3G54820,AT4G35100,AT5G60660	4	3	2	8	4	8	Species-specific mixed	Mixed
OG0001250	AT2G38470,AT5G07100	3	2	6	3	4	8	Species-specific mixed	Mixed
OG0000047	AT1G53820,AT1G72310,AT2G42350,AT2G42360,AT3G16720	4	3	6	5	4	9	Species-specific mixed	Mixed
OG0000931	AT2G44670,AT4G17670,AT5G47060	4	2	8	4	4	9	Species-specific mixed	Mixed
OG0001947	AT2G47520,AT3G16770	4	3	8	1	4	8	Species-specific mixed	Up-regulation
OG0000076	AT2G37710,AT3G08870,AT3G53810,AT3G55550,AT4G02410,AT4G02420,AT5G01540,AT5G01550,AT5G01560	4	4	8	5	4	9	Species-specific mixed	Mixed
OG0005976	AT3G10040	4	0	8	1	4	9	Species-specific up-regulation	Up-regulation
OG0000094	AT1G29050,AT1G78710,AT2G30010,AT2G30900,AT2G31110,AT2G34070,AT2G42570,AT3G14850,AT5G58600	3	3	5	6	4	8	Species-specific mixed	Mixed
OG0002106	AT3G15450,AT4G27450	3	2	7	2	4	8	Species-specific mixed	Mixed
OG0000906	AT1G67830,AT3G26430,AT3G27950,AT5G14450	2	2	7	5	3	8	Species-specific mixed	Mixed
OG0000145	AT1G14890,AT1G23205,AT1G62760,AT1G62770,AT1G70720,AT2G01610,AT3G47380,AT4G12390,AT4G25260,AT5G62350,AT5G62360	3	3	7	7	4	9	Species-specific mixed	Mixed
OG0000240	AT2G18190,AT2G18193,AT3G50930,AT3G50940,AT5G17730,AT5G17740,AT5G17750,AT5G17760	3	1	7	5	3	8	Species-specific mixed	Mixed
OG0000771	AT1G09750,AT3G54400,AT5G07030	1	3	4	5	3	8	Species-specific mixed	Mixed
OG0001017	AT2G39855,AT3G46880,AT3G55646,AT5G02020,AT5G59080	3	1	4	6	3	8	Species-specific mixed	Mixed
OG0001829	AT2G22810,AT3G49700,AT4G08040,AT4G37770,AT5G65800	3	1	8	4	3	8	Species-specific mixed	Mixed
OG0000187	AT4G10265,AT4G10270	4	0	8	2	4	8	Species-specific up-regulation	Mixed
OG0003657	AT4G17260	4	0	8	1	4	8	Species-specific up-regulation	Up-regulation
OG0000729	AT4G26288,AT5G56550	2	2	7	3	3	9	Species-specific mixed	Mixed
OG0007024	AT4G32690	4	0	7	2	4	8	Species-specific up-regulation	Mixed
OG0001321	AT4G33070,AT5G01320,AT5G01330,AT5G54960	4	0	8	3	4	9	Species-specific up-regulation	Mixed
OG0001092	AT4G39830,AT5G21100,AT5G21105	2	3	6	4	3	8	Species-specific mixed	Mixed
OG0000256	AT5G08350,AT5G23350,AT5G23360,AT5G23370	3	2	3	5	4	8	Species-specific mixed	Mixed
OG0000416	AT5G11090,AT5G25280	4	0	9	1	4	9	Species-specific up-regulation	Up-regulation
OG0004290	AT5G15120,AT5G39890	4	0	7	1	4	8	Species-specific up-regulation	Mostly up-regulation
OG0000542	AT3G62970,AT5G18650,AT5G22920,AT5G25560	3	3	7	3	4	8	Species-specific mixed	Mixed
OG0004639	AT5G19140	2	0	8	2	2	9	Species-specific up-regulation	Mixed
OG0000293	AT5G25930	3	0	6	4	3	8	Species-specific up-regulation	Mixed
OG0002043	AT1G72820,AT5G26200	4	2	6	3	4	8	Species-specific mixed	Mixed
OG0000811	AT1G09090,AT4G25090,AT5G47910,AT5G51060	3	2	9	3	3	9	Species-specific mixed	Mixed
OG0002838	AT2G17730,AT4G35840,AT5G66070	4	0	9	1	4	9	Species-specific up-regulation	Up-regulation
OG0000431	AT1G77690,AT2G21050,AT2G38120,AT5G01240	2	3	4	6	3	8	Species-specific mixed	Mixed
OG0000287	AT1G45130,AT3G13750,AT3G52840,AT4G26140,AT4G36360,AT5G56870	0	3	3	8	3	8	Species-specific down-regulation	Mixed
OG0003217	AT1G20950,AT1G76550	2	2	7	4	2	8	Species-specific mixed	Mixed
OG0001487	AT4G32460,AT5G11420,AT5G25460	1	3	3	5	3	8	Species-specific mixed	Mixed
OG0000162	AT1G12950,AT1G23300,AT1G47530,AT3G26590,AT4G00350,AT4G25640,AT5G38030	1	2	6	4	2	8	Species-specific mixed	Mixed
OG0003010	AT3G62550	2	2	7	3	4	8	Species-specific mixed	Mixed
OG0003191	AT1G68560,AT3G45940	0	1	4	5	1	8	Species-specific down-regulation	Mixed
OG0001825	AT2G38170,AT3G51860,AT5G01490	1	4	5	7	4	8	Species-specific mixed	Mixed
OG0000511	AT2G46690,AT3G61900,AT4G00880,AT5G53590	2	4	4	7	4	8	Species-specific mixed	Mixed
OG0000028	AT4G35150,AT4G35160	2	2	2	9	3	9	Species-specific mixed	Mixed
OG0001214	AT3G28960,AT5G15240	3	3	1	8	4	8	Species-specific mixed	Down-regulation
OG0004628	AT4G34920,AT4G34930,AT4G38690	0	4	2	7	4	8	Species-specific down-regulation	Mixed
OG0002831	AT3G58060	0	2	4	5	2	8	Species-specific down-regulation	Mixed
